# Conformational flexibility of HIV-1 envelope glycoproteins modulates transmitted / founder sensitivity to broadly neutralizing antibodies

**DOI:** 10.1101/2023.09.13.557082

**Authors:** Durgadevi Parthasarathy, Karunakar Reddy Pothula, Kim-Marie A. Dam, Sneha Ratnapriya, Héctor Cervera Benet, Ruth Parsons, Xiao Huang, Salam Sammour, Katarzyna Janowska, Miranda Harris, Samuel Sacco, Joseph Sodroski, Michael D. Bridges, Wayne L. Hubbell, Priyamvada Acharya, Alon Herschhorn

## Abstract

HIV-1 envelope glycoproteins (Envs) mediate viral entry and are the sole target of neutralizing antibodies. Envs of most primary HIV-1 strains exist in a closed conformation and occasionally sample more open states. Thus, current knowledge guides immunogen design to mimic the closed Env conformation as the preferred target for eliciting broadly neutralizing antibodies (bnAbs) to block HIV-1 entry. Here we show that Env-preferred conformations of 6 out of 13 (46%) transmitted/founder (T/F) strains tested are incompletely closed. As a result, entry of these T/Fs into target cells is sensitive to antibodies that recognize internal epitopes exposed on open Env conformations. A cryo-electron microscopy structure of unliganded, incompletely closed T/F Envs (1059-SOSIP) at 3.6 Å resolution exhibits an asymmetric configuration of Env protomers with increased sampling of states with incompletely closed trimer apex. Double electron-electron resonance spectroscopy provided further evidence for enriched occupancy of more open Env conformations. Consistent with conformational flexibility, 1059 Envs were associated with resistance to most bnAbs that exhibit reduced potency against functional Env intermediates. To follow the fate of incompletely closed Env in patients, we reconstructed *de novo* the post-transmission evolutionary pathway of a second T/F Env (CH040), which is sensitive to the V3-targeting antibody 19b and highly resistant to most bnAbs. Evolved viruses exhibited increased resistance to cold, soluble CD4 and 19b, all of which correlate with closing of the adapted Env trimer. Lastly, we show a correlation between efficient neutralization of multiple Env conformations and increased antiviral breadth of CD4-binding site (CD4bs) bnAbs. In particular, N6 bnAb, which uniquely recognizes different Env conformations, efficiently neutralizes 50% of the HIV-1 strains that were resistant to VRC01 and transmitted during the first-in-humans antibody-mediated prevention trial (HVTN 704). VRC01-resistant Envs are incompletely closed based on their sensitivity to cold and on partial sensitivity to antibodies targeting internal, typically occluded, epitopes. Most VRC01-resistant Envs retain the VRC01 epitope according to VRC01 binding to their gp120 subunit at concentrations that have no significant effect on virus entry, and they exhibit cross resistance to other CD4bs bnAbs that poorly recognize functional Env intermediates. Our findings refine current knowledge of Env conformational states and provide guidance for developing new strategies for bnAb immunotherapy and Env-based immunogen design.
