## Supplementary Table 3+ asymmetry calculation for "Conformational flexibility of HIV-1 envelope glycoproteins modulates transmitted / founder sensitivity to broadly neutralizing antibodies"

### Sheet: Sheet1
Interprotomer distances
1059 SOSIP sub-classes
		AB	BC	CA	sum	geomean		GeoMean 1059	∑(abs(X-gmean))
		97.2	90.4	90.8	278.4	92.7485		92.4688	8.46879
		95.6	94.8	89.1	279.5	93.1211			8.83121
		97	93.5	89.4	279.9	93.2482			8.63121
		95.3	95	89.6	279.9	93.2627			8.23121
		96.4	91.3	91	278.7	92.8674			6.56879
		96.8	92.6	91.2	280.6	93.5033			5.73121
		96.1	90.9	91.6	278.6	92.8384			6.06879
		95.6	92.9	90.3	278.8	92.9081			5.73121
		94.8	94	91.1	279.9	93.2864			5.23121
		95.2	93.3	91	279.5	93.1508			5.03121
								Average	6.85248
								GeoMean	6.70306
								STDEV	1.51831
BG505 SOSIP sub classes
		AB	BC	CA	sum	geomean		GeoMean BG505	∑(abs(X-gmean))
		92.88	96.84	91.24	280.96	93.624		93.1737	5.89369
		92.45	96.57	91.5	280.52	93.481			5.79369
		92.42	96.4	91.8	280.62	93.518			5.35369
		93.12	96.66	91.64	281.42	93.7832			5.07369
		92.59	95.59	91.71	279.89	93.282			4.46369
		92.96	96.01	92.18	281.15	93.7022			4.04369
		93.1	95.85	91.89	280.84	93.5987			4.03369
		92.89	95.84	92.63	281.36	93.7754			3.49369
		93.06	95.72	92.69	281.47	93.8137			3.14369
		93.25	94.98	92.39	280.62	93.5338			2.66631
								Average	3.10123
								GeoMean	3.08232
								STDEV	0.415325
Different SOSIP structures
		AB	BC	CA	sum	geomean
	4ZMJ	91.7	91.7	91.7	275.1	91.7
	5TZ3	91.9	91.9	91.9	275.7	91.9
	5V8L	92.1	92.1	92.1	276.3	92.1
	5ACO	91.8	91.8	91.7	275.3	91.7667
	5VN3	91.6	91.6	91.5	274.7	91.5667
	5U1F	94.8	94.4	94.4	283.6	94.5331
*	BG505-Env	95.64	92.27	91.66	183.93	93.1737
*	1059-Env	95.26	92.53	89.7	277.49	92.4688
	5FUU	95.9	91	89.4	276.3	92.0589
*	Current study
